# Female-specific upregulation of insulin pathway activity mediates the sex difference in *Drosophila* body size plasticity

**DOI:** 10.1101/2020.04.22.054239

**Authors:** Jason W. Millington, Chien Chao, Ziwei Sun, Paige J. Basner-Collins, George P. Brownrigg, Lianna W. Wat, Bruno Hudry, Irene Miguel-Aliaga, Elizabeth J. Rideout

**Author notes:** Corresponding author: Department of Cellular and Physiological Sciences, Life Sciences Institute, The University of British Columbia, 2350 Health Sciences Mall, Vancouver, BC, V6T 1Z3, Canada.

## Abstract

Nutrient-dependent body size plasticity differs between the sexes in most species, including mammals. Previous work in *Drosophila* showed that body size plasticity was higher in females, yet the mechanisms underlying the sex difference in body size plasticity remain unclear. Here, we discover that a protein-rich diet augments body size in females and not males because of a female-specific increase in activity of the conserved insulin/insulin-like growth factor signaling pathway (IIS). This increased IIS activity was triggered by a diet-induced increase in *stunted*, and required *Drosophila insulin-like peptide 2*, illuminating new sex-specific roles for these genes. Importantly, we show that sex determination gene *transformer* regulates the diet-induced increase in *stunted* and IIS activity, and mediates the sex difference in body size plasticity. This identifies one sex-specific mechanism underlying the nutrient-dependent regulation of IIS activity and body size plasticity, providing vital insight into conserved mechanisms that mediate sex differences in phenotypic plasticity.
