## Supplementary material for "Female-specific upregulation of insulin pathway activity mediates the sex difference in *Drosophila* body size plasticity": S3 Table

### Sheet: Sheet1
Fly Food Recipe (per L)
Ingredient	2X/2Y	1X	0.5X	1Y	1S	1Y Calories
H2O (L)	1	1	1	1	1	1
Sucrose (g)	20.5	10.25	5.125	20.5	10.25	20.5
D-glucose (g)	70.9	35.45	17.725	70.9	35.45	70.9
Cornmeal (g)	48.5	24.25	12.125	48.5	48.5	28.6
Yeast (g)	45.3	22.65	11.325	22.65	45.3	45.3
Agar (g)	4.6	4.6	4.6	4.6	4.6	4.6
CaCl2 (g)	0.5	0.5	0.5	0.5	0.5	0.5
MgSO4 (g)	0.5	0.5	0.5	0.5	0.5	0.5
Ingredient	Calories per g	Class
Sucrose (g)	3.75	Carbohydrate
D-glucose (g)	3.4	Carbohydrate
Cornmeal (g)	37	Carbohydrate
Yeast (g)	32.5	Protein
