## Supplementary material for "Female-specific upregulation of insulin pathway activity mediates the sex difference in *Drosophila* body size plasticity": S4 Table

### Sheet: Sheet1
Figure	Genotype	Notes.
Figure 1.	w1118
Figure 2.	w1118
	w*;GFP-PH
	w1118;;InRE19/+
Figure 3.	w1118
	w1118;;dilp2/dilp2
Figure 4.	w1118
	w1118;;r4-GAL4/+
	w1118;UAS-sun-RNAi/+
	w1118;UAS-sun-RNAi/+; r4-GAL4/+
Figure 5.	w1118
	w1118;;tra1/Df(3L)st-j7	Females marked by X linked ubi-GFP transgene
	w1118;;da-GAL4/+	Females marked by X linked ubi-GFP transgene
	w1118;UAS-traF/+	Females marked by X linked ubi-GFP transgene
	w1118;UAS-traF/+;da-GAL4/+	Females marked by X linked ubi-GFP transgene
Figure 6.	w1118;UAS-traF/+;da-GAL4/+	Females marked by X linked ubi-GFP transgene
	w1118;UAS-traF/+;da-GAL4/srl1	Females marked by X linked ubi-GFP transgene
	w1118
	w1118;;InRE19/+
	w1118;;dilp2/dilp2
	w1118;;r4-GAL4/+
	w1118;UAS-sun-RNAi/+
	w1118;UAS-sun-RNAi/+; r4-GAL4/+
	w1118;pten2L100/+
	w1118;UAS-sun/+
	w1118;UAS-sun/+;r4-GAL4/+
Figure S1.	CantonS
Figure S2.	w1118
Figure S3.	w1118
Figure S4.	w1118
Figure S5.	w1118
Figure S6.	w1118
	w1118;pten2L100/+
Figure S7.	w1118
	w1118;;dilp2/dilp2
	da-GAL4/+
	UAS-dilp2-RNAi/+
	da-GAL4/UAS-dilp2-RNAi
Figure S8.	w1118
	w1118;;dilp2/dilp2
Figure S9.	w1118
Figure S10.	w1118
	w1118;;r4-GAL4/+
	w1118;UAS-sun-RNAi/+
	w1118;UAS-sun-RNAi/+; r4-GAL4/+
Figure S11.	w1118;;r4-GAL4/+
	w1118;UAS-sun-RNAi/+
	w1118;UAS-sun-RNAi/+; r4-GAL4/+
Figure S12.	w1118;cg-GAL4/+
	w1118;UAS-sun-RNAi/+
	w1118;cg-GAL4/UAS-sun-RNAi
	w1118;;r4-GAL4/+
	w1118;UAS-Gbp1-RNAi/+
	w1118;UAS-Gbp1-RNAi/+; r4-GAL4/+
	w1118;UAS-Gbp2-RNAi/+
	w1118;UAS-Gbp2-RNAi/+; r4-GAL4/+
	w1118;UAS-CCHa2-RNAi/+
	w1118;UAS-CCHa2-RNAi/+; r4-GAL4/+
	;;UAS-upd2-RNAi/+	w1118 crossed to BDSC #33949 used as UAS control
	;;r4-GAL4/UAS-upd2-RNAi	r4-GAL4 crossed to BDSC #33949 used to generate experimental genotype
Figure S13.	w1118;;r4-GAL4/+
	w1118;UAS-sun/+
	w1118;UAS-sun/+;r4-GAL4/+
Figure S14.	w1118
	w1118;;tra1/Df(3L)st-j7
Figure S15.	w1118;;da-GAL4/+	Females marked by X linked ubi-GFP transgene
	w1118;UAS-traF/+	Females marked by X linked ubi-GFP transgene
	w1118;UAS-traF/+;da-GAL4/+	Females marked by X linked ubi-GFP transgene
	w1118
	w1118;;traKO/traKO	Sexed as pupae by presence of BsY and eye colour (traF K-IN mw+, traKO mw-)
	w1118;;traF K-IN/traF K-IN	Sexed as pupae by presence of BsY and eye colour (traF K-IN mw+, traKO mw-)
