## Supplementary material for "Female-specific upregulation of insulin pathway activity mediates the sex difference in *Drosophila* body size plasticity": S5 Table

### Sheet: Sheet1
Primer	Forward sequence (5'-3')	Reverse sequence (5'-3')
InR	GCTGCATCTCCTGTCGAAAT	CGTTGGACAGTGGGTGATAC
bmm	GTCCCTTCAGTCCCTCCTTC	TATGAAGCACGCACACAACA
4E-BP	GCTAAGATGTCCGCTTCACC	CCTCCAGGAGTGGTGGAGTA
sunRA	GGGTTTGACGCTGAGCTG	CATTTTGCGCGAGTCCTT
sunRB	CTTTCATGAGCTGGCTTGC	CATTTTGCGCGAGTCCTT
dilp1	CCCCGGAAACCACAAACTCT	TAAAGCCATGGGGACACACC
dilp2	TCCACAGTGAAGTTGGCCC	AGATAATCGCGTCGACCAGG
dilp3	AGAGAACTTTGGACCCCGTGAA	TGAACCGAACTATCACTCAACAGTCT
dilp4	GCGGAGCAGTCGTCTAAGGA	TCATCCGGCTGCTGTAGCTT
dilp5	GAGGCACCTTGGGCCTATTC	CATGTGGTGAGATTCGGAGCTA
dilp6	CGATGTATTTCCCAACAGTTTCG	AAATCGGTTACGTTCTGCAAGTC
dilp7	CAAAAAGAGGACGGGCAATG	GCCATCAGGTTCCGTGGTT
dilp8	GGACGGACGGGTTAACCATT	CATCAGGCAACAGACTCCGA
Gbp1	CATCCTACCGCTGGTCTTCC	ACTGGCAGCACAGTGGTGTT
Gbp2	ACTTCAGCTCGTCCCCAGAA	ACGGTTGACGACCTCCTGAT
CCHa2	GCCTACGGTCATGTGTGCTAC	ATCATGGGCAGTAGGCCATT
upd2	GCGCGGTGGGTTATATCTT	ATCAGAGATCCCGGAGTGG
GAL4	CACCGACGCTAATGATGTTG	TGGAACCTGACTCGAAGACC
